# Frequent transitions in mating-type locus chromosomal organization in *Malassezia* and early steps in sexual reproduction

**DOI:** 10.1101/2023.03.25.534224

**Authors:** Marco A. Coelho, Giuseppe Ianiri, Márcia David-Palma, Bart Theelen, Rohit Goyal, Aswathy Narayanan, Jeffrey M. Lorch, Kaustuv Sanyal, Teun Boekhout, Joseph Heitman

## Abstract

Fungi in the basidiomycete genus *Malassezia* are the most prevalent eukaryotic microbes resident on the skin of human and other warm-blooded animals and have been implicated in skin diseases and systemic disorders. Analysis of *Malassezia* genomes revealed that key adaptations to the skin microenvironment have a direct genomic basis, and the identification of mating/meiotic genes suggests a capacity to reproduce sexually, even though no sexual cycle has yet been observed. In contrast to other bipolar or tetrapolar basidiomycetes that have either two linked mating-type-determining (*MAT*) loci or two *MAT* loci on separate chromosomes, in *Malassezia* species studied thus far the two *MAT* loci are arranged in a pseudobipolar configuration (linked on the same chromosome but capable of recombining). By incorporating newly generated chromosome-level genome assemblies, and an improved *Malassezia* phylogeny, we infer that the pseudobipolar arrangement was the ancestral state of this group and revealed six independent transitions to tetrapolarity, seemingly driven by centromere fission or translocations in centromere-flanking regions. Additionally, in an approach to uncover a sexual cycle, *Malassezia furfur* strains were engineered to express different *MAT* alleles in the same cell. The resulting strains produce hyphae reminiscent of early steps in sexual development and display upregulation of genes associated with sexual development as well as others encoding lipases and a protease potentially relevant for pathogenesis of the fungus. Our study reveals a previously unseen genomic relocation of mating-type loci in fungi and provides insight towards the discovery of a sexual cycle in *Malassezia*, with possible implications for pathogenicity.

**Significance Statement:** *Malassezia*, the dominant fungal group of the mammalian skin microbiome, is associated with numerous skin disorders. Sexual development and yeast-to-hyphae transitions, governed by genes at two mating-type (*MAT*) loci, are thought to be important for fungal pathogenicity. However, *Malassezia* sexual reproduction has never been observed. Here, we used chromosome-level assemblies and comparative genomics to uncover unforeseen transitions in *MAT* loci organization within *Malassezia*, possibly related with fragility of centromeric-associated regions. Additionally, by expressing different *MAT* alleles in the same cell, we show that *Malassezia* can undergo hyphal development and this phenotype is associated with increased expression of key mating genes along with other genes known to be virulence factors, providing a possible connection between hyphal development, sexual reproduction, and pathogenicity.
