## Supplementary material for "Frequent transitions in mating-type locus chromosomal organization in *Malassezia* and early steps in sexual reproduction": Dataset S1

### Sheet: Dataset S1 - index
Dataset S1. Genome assembly, genomic features and information on raw sequencing data generated in this study.
	Sheet A. Genome sequencing, assembly, and polishing approaches.
	Sheet B. NCBI accession numbers of each genome and raw read data generated and used in this study.
	Sheet C. Predicted centromere locations in the genome assemblies generated in this study.
	Sheet D. Predicted non-long-terminal repeat (non-LTR) identified at telomere-adjacent regions (only the product of the longest open reading framge (ORF) and identified domains is given in each species)
	Sheet E. Mating type (MAT) loci chromosomal locations in Malassezia.
	Sheet F. References

### Sheet: A
A. Genome sequencing, assembly, and polishing approaches.
Species		Isolate	Oxford Nanopore Technology (ONT) sequencing								Illumina platform
			ONT platform	# Run ID	# Barcode	1D Ligation sequencing / Barcoding kits	ONT data basecalling method	Draft assembly obtained with	Polishing method with ONT data	Illumina data for Pilon polishing (SRA)
	Malassezia cuniculi	CBS11721	MinION PromethION	2 1	- NB02	SQK-LSK109 / EXP-NBD104 (Rohit) SQK-LSK109 / EXP-NBD114	Guppy v3.3.3, dna_r9.4.1_450bps_hac Guppy v3.2, (PromethION Release 21.02.7)	Canu v2.1.1	Medaka v1.5.0, r941_min_fast_g303	SRR2135037 (Wu G, et al. 2015)	Illumina HiSeq
	Malassezia sp.	CBS17886 (=46375-004)	PromethION	1	NC08	SQK-LSK109 / EXP-NBD114	Guppy v3.2, (PromethION Release 21.02.7)	Canu v2.1.1	Medaka v1.5.0, r941_min_fast_g303	SRR23802470	Illumina NovaSeq
	Malassezia nana	CBS9557	PromethION	1	NB05	SQK-LSK109 / EXP-NBD114	Guppy v3.2, (PromethION Release 21.02.7)	Canu v2.1.1	Medaka v1.5.0, r941_min_fast_g303	SRR2136630 (Wu G, et al. 2015) / DRR043258	Illumina HiSeq
	Malassezia equina	CBS12830	PromethION	1	NB04	SQK-LSK109 / EXP-NBD114	Guppy v3.2, (PromethION Release 21.02.7)	Canu v2.1.1	Medaka v1.5.0, r941_min_fast_g303	SRR23686606	Illumina iSeq
	Malassezia caprae	CBS10434	PromethION MinION MinION	1 2 3	NB03 NB02 NB01	SQK-LSK109 / EXP-NBD114 SQK-LSK109 / EXP-NBD104 SQK-LSK110 / EXP-NBD104	Guppy v3.2, (PromethION Release 21.02.7) Guppy v6.0.1, dna_r9.4.1_450bps_hac Guppy v6.0.1, dna_r9.4.1_450bps_hac	Canu v2.1.1	Medaka v1.5.0, r941_min_fast_g303	SRR2132347 (Wu G, et al. 2015)	Illumina HiSeq
	Malassezia arunalokei	CBS13387	MinION	2	NB03	SQK-LSK109 / EXP-NBD104	Guppy v3.3.3, dna_r9.4.1_450bps_hac	Canu v2.1.1	Nanopolish v0.11.2	SRR23686994	Illumina NovaSeq
	Malassezia vespertilionis	CBS15041	MinION	2	NB06	SQK-LSK110 / EXP-NBD104	Guppy v3.3.3, dna_r9.4.1_450bps_hac	Canu v2.1.1	Medaka v1.5.0, r941_min_fast_g303	SRR6206152 (Lorch JM, et al. 2018)	Illumina MiSeq
	Malassezia japonica	CBS9431	MinION	2	NB04	SQK-LSK109 / EXP-NBD104	Guppy v3.3.3, dna_r9.4.1_450bps_hac	Canu v2.1.1	Nanopolish v0.11.2	SRR2134987 (Wu G, et al. 2015) / DRR043256	Illumina HiSeq
	Malassezia obtusa	CBS7876	MinION	2	NB01	SQK-LSK109 / EXP-NBD104	Guppy v3.3.3, dna_r9.4.1_450bps_hac	Canu v2.1.1	Nanopolish v0.11.2	SRR2135033 (Wu G, et al. 2015)	Illumina HiSeq
	Malassezia psittaci	CBS14136	MinION	1	NB24	SQK-LSK109 / EXP-NBD114	Guppy v4.0.11, dna_r9.4.1_450bps_hac	Canu v2.1.1	Medaka v1.5.0, r941_min_fast_g303	SRR23301790	Illumina HiSeq
	Malassezia yamatoensis	CBS9725	MinION	2	NB05	SQK-LSK110 / EXP-NBD104	Guppy v3.3.3, dna_r9.4.1_450bps_hac	Canu v2.1.1	Medaka v1.5.0, r941_min_fast_g303	SRR2134985 (Wu G, et al. 2015)	Illumina HiSeq
	Malassezia brasiliensis	CBS14135	PromethION	1	NB01	SQK-LSK109 / EXP-NBD114	Guppy v3.2, (PromethION Release 21.02.7)	Canu v2.1.1	Medaka v1.5.0, r941_min_fast_g303	SRR23301805	Illumina HiSeq

### Sheet: B
B. NCBI accession numbers of each genome and raw read data generated and used in this study.
Species		Isolate	GenBank Accesion	Bioproject	BioSample	SRA			Genome assembly reference
						ONT/PacBio reads	Illumina reads (WGS)	Illumina reads (RNA-Seq)
*	Malassezia cuniculi	CBS11721	CP119877-CP119882	PRJNA832318	SAMN27805372	SRR23686489, SRR23686490	SRR2135037 (Wu G, et al. 2015)		this study
	Malassezia slooffiae	CBS7956	GCA_010577765.1	PRJNA509412	SAMN10720088	-	-		Sankaranarayanan SR, et al. (2020)
*	Malassezia sp.	CBS17886 (=46375-004)	CP119883-CP119891	PRJNA940493	SAMN33571799	SRR23802469	SRR23802470		this study
	Malassezia pachydermatis	KCTC27587	n.a.	PRJNA484837	SAMN09770277	SRR7651414	-		Kim M, et al. (2018)
*	Malassezia nana	CBS9557	CP119892-CP119899	PRJNA832426	SAMN27862010	SRR23686597	SRR2136630 (Wu G, et al. 2015) / DRR043258		this study
*	Malassezia equina	CBS12830	CP119900-CP119907	PRJNA885787	SAMN31104539	SRR23686605	SRR23686606		this study
	Malassezia sympodialis	ATCC42132	GCA_900149145.1	PRJEB13283	SAMEA19198168	ERR1358783 ERR1358784 ERR1358782	-		Zhu Y, et al. (2017)
	Malassezia dermatis	JCM11348	GCA_001600775.1	PRJDB3732	SAMD00036788	-	DRR043255 / DRR042689		unpublisheda
*	Malassezia caprae	CBS10434	CP119908-CP119915	PRJNA834018	SAMN28027374	SRR23686820, SRR23686821, SRR23686822	SRR2132347 (Wu G, et al. 2015)		this study
	Malassezia globosa	CBS7966	GCA_010232095.1	PRJNA509412	SAMN10720087	-	-		Sankaranarayanan SR, et al. (2020)
	Malassezia restricta	KCTC27527	GCA_003290485.1	PRJNA477735	SAMN09478194	-	-		Cho YJ, et al. (2019)
*	Malassezia arunalokei	CBS13387	CP119916-CP119924	PRJNA752394	SAMN20594900	SRR23686993	SRR23686994		this study
*	Malassezia vespertilionis	CBS15041	CP119925- CP119933	PRJNA833070	SAMN27958052	SRR23686956	SRR6206152 (Lorch JM, et al. 2018)		this study
*	Malassezia japonica	CBS9431	CP119958-CP119966	PRJNA832271	SAMN27782874	SRR23687098	SRR2134987 (Wu G, et al. 2015) / DRR043256		this study
*	Malassezia obtusa	CBS7876	CP119934-CP119942	PRJNA831671	SAMN27760430	SRR23687165	SRR2135033 (Wu G, et al. 2015)		this study
*	Malassezia psittaci	CBS14136	CP118375-CP118382	PRJNA832769	SAMN27921015	SRR23301789	SRR23301790		this study
*	Malassezia yamatoensis	CBS9725	CP119943-CP119950	PRJNA831451	SAMN27754357	SRR23687166	SRR2134985 (Wu G, et al. 2015)		this study
*	Malassezia brasiliensis	CBS14135	CP119951-CP119957	PRJNA832768	SAMN27921014	SRR23301804	SRR23301805		this study
	Malassezia furfur	CBS9595	GCA_023510055.1	PRJNA732434	SAMN20207133	SRR15130290	SRR15130285		Theelen B, et al. (2022)
	Malassezia furfur	CBS14141	GCA_009938135.1	PRJNA590853 PRJNA940696	SAMN13341476 SAMN33577321	SRR15130282	-	SRR23694317, SRR23694318, SRR23694319	Sankaranarayanan SR, et al. (2020), Theelen B, et al. (2022) this study
	*Genomes generated in this study.
	n.a.: this genome is not deposited at NCBI and was obtained directly from the authors upon publication;
	a M. dermatis JCM11348 genome is unpublished, but available in NCBI; the draft was obtained by RIKEN Center for Life Science Technologies, Japan.
	BioProjects, BioSamples, and sequencing data generated in this study are highlighted in boldface.

### Sheet: C
C. Predicted centromere locations of the genome assemblies generated in this study. Approximate centromere locations were determined by inspecting the GC-content in sliding windows of 250 bp (step size = 2), and retrieving the coordinates corresponding to the regions on each side of the GC-minimum where GC% values are lower than 40%.
Species		# Chr	# CEN	Chr. Length (bp)	Coordinates (bp)		Length (bp)
					start	end
	Malassezia cuniculi CBS11721	Chr1	CEN1	1883502	576769	577349	580
		Chr2	CEN2	1748598	373127	373880	753
		Chr3	CEN3	1493642	593264	593659	395
		Chr4	CEN4	1074865	684684	685571	887
		Chr5	CEN5	914845	346483	347163	680
		Chr6	CEN6	338008	99483	100264	781
	Malassezia sp. CBS17886 (=46375-004)	Chr1	CEN1	1909428	1056334	1056878	544
		Chr2	CEN2	1629642	281256	281823	567
		Chr3	CEN3	1153835	387920	388436	516
		Chr4	CEN4	1136276	1015643	1016157	514
		Chr5	CEN5	914548	791115	791650	535
		Chr6	CEN6	914092	424415	424905	490
		Chr7	CEN7	622672	529441	529958	517
		Chr8	CEN8	527654	467312	467865	553
		Chr9	CEN9	504234	227818	228273	455
	Malassezia nana CBS9557	Chr1	CEN1	1506844	722524	723075	531
		Chr2	CEN2	1380463	1018418	1018980	522
		Chr3	CEN3	1328904	1106014	1106696	524
		Chr4	CEN4	1198975	778398	778941	583
		Chr5	CEN5	717675	575731	576196	485
		Chr6	CEN6	630710	98193	98969	768
		Chr7	CEN7	504313	92457	93047	623
		Chr8	CEN8	434261	402602	403268	575
	Malassezia equina CBS12830	Chr1	CEN1	1510240	722249	722780	531
		Chr2	CEN2	1374010	354329	354851	522
		Chr3	CEN3	1363896	238925	239449	524
		Chr4	CEN4	1221022	418271	418854	583
		Chr5	CEN5	721262	589007	589492	485
		Chr6	CEN6	637006	530282	531050	768
		Chr7	CEN7	509607	417059	417682	623
		Chr8	CEN8	438436	413078	413653	575
	Malassezia caprae CBS10434	Chr1	CEN1	1500481	786556	787324	768
		Chr2	CEN2	1374071	354377	354790	413
		Chr3	CEN3	1349452	239614	240038	424
		Chr4	CEN4	1202818	419871	420305	434
		Chr5	CEN5	715793	124592	125005	413
		Chr6	CEN6	625494	522793	523208	415
		Chr7	CEN7	516857	426016	426445	429
		Chr8	CEN8	443858	27725	28143	418
	Malassezia arunalokei CBS13387	Chr1	CEN1	1425751	351943	352402	459
		Chr2	CEN2	1299527	87156	87567	411
		Chr3	CEN3	1224706	119468	119977	509
		Chr4	CEN4	843243	71372	71878	506
		Chr5	CEN5	840913	760562	761072	510
		Chr6	CEN6	671491	52292	52765	473
		Chr7	CEN7	454372	374022	374534	512
		Chr8	CEN8	404382	40799	41206	407
		Chr9	CEN9	166866	45363	45781	418
	Malassezia vespertilionis CBS15041	Chr1	CEN1	1463079	410726	411293	567
		Chr2	CEN2	1316352	1275579	1276200	621
		Chr3	CEN3	951778	322177	322762	585
		Chr4	CEN4	844328	583663	584240	577
		Chr5	CEN5	841306	802992	803749	757
		Chr6	CEN6	761174	740333	740958	625
		Chr7	CEN7	499413	103701	104309	608
		Chr8	CEN8	489160	269818	270563	745
		Chr9	CEN9	428613	11843	12473	630
	Malassezia japonica CBS15041	Chr1	CEN1	2114519	488908	489417	509
		Chr2	CEN2	1414235	139667	140212	545
		Chr3	CEN3	1024655	350323	350818	495
		Chr4	CEN4	815819	381393	381887	494
		Chr5	CEN5	737652	229282	229864	582
		Chr6	CEN6	701388	241101	241612	511
		Chr7	CEN7	548816	260050	260500	450
		Chr8	CEN8	541329	493102	493663	561
		Chr9	CEN9	535366	87768	88282	514
	Malassezia obtusa CBS7876	Chr1	CEN1	2747136	990274	990702	428
		Chr2	CEN2	1643954	110942	111451	509
		Chr3	CEN3	698860	440098	440572	474
		Chr4	CEN4	640361	428592	429046	454
		Chr5	CEN5	528634	231333	231807	474
		Chr6	CEN6	503644	54419	55013	594
		Chr7	CEN7	481524	52832	53295	463
		Chr8	CEN8	469266	118117	118605	488
		Chr9	CEN9	456085	83268	83814	546
	Malassezia psittaci CBS14136	Chr1	CEN1	3117606	45904	46396	492
		Chr2	CEN2	1454392	1212907	1213367	460
		Chr3	CEN3	1018865	123049	123589	540
		Chr4	CEN4	794929	716301	716764	463
		Chr5	CEN5	583591	437919	438356	437
		Chr6	CEN6	469369	382554	383113	559
		Chr7	CEN7	456283	400144	400684	540
		Chr8	CEN8	291218	95567	96087	520
	Malassezia yamatoensis CBS9725	Chr1	CEN1	3109868	49704	50221	517
		Chr2	CEN2	1449273	1207146	1207631	485
		Chr3	CEN3	1008267	875613	876143	530
		Chr4	CEN4	791929	77514	77963	449
		Chr5	CEN5	580801	439186	439659	473
		Chr6	CEN6	505517	418854	419250	396
		Chr7	CEN7	477065	77461	77947	486
		Chr8	CEN8	341296	209452	209961	509
	Malassezia brasiliensis CBS14135	Chr1	CEN1	3054664	2818664	2819157	493
		Chr2	CEN2	1798441	1733543	1734120	577
		Chr3	CEN3	1589171	702769	703295	526
		Chr4	CEN4	579550	439051	439572	521
		Chr5	CEN5	441549	333462	333945	483
		Chr6	CEN6	376076	78217	78845	628
		Chr7	CEN7	160861	46798	47265	467

### Sheet: D
D. Predicted non-long-terminal repeat (non-LTR) identified at telomere-adjacent regions (only the product of the longest open reading framge (ORF) and identified domains is given in each species)
	Malassezia slooffiae CBS7956
		>Mala_sloo_CBS7956_Chr5_3end		CD-search (top) and InterProScan (bottom) results
		MRIEPSPPNKIPCPICGDLFNSKRITRHLNQSHQGPVRYPQAFAHAESILVCSCGKGFRQSVHFNKHLAESSCPGEPPLYRAQDPPPLPNTPLPHSEDLDSSSDTSIPSSPPTHAGDGAGNGGSPVPAPSSTLTNSPQLTLTREQDQQQPPSVFTPADVESPQPITAPSSPLPGVAAAHVPPDASPSASTRVAHVIASSPPPPPSPGLPPVEAQAQAQAQAPAPAALGSPEGRSGTESGAPSAPSPDLHRAPTPAPRDTFTAPGDAPSTGRVLPPLFLQDSEQHTRTPCPATPRPRAPRPTPTQPPSGPRPGARLASDVDQAEAACRLAGFLTPDDLWLLYRLGVEGGYPEKPLFPSQARKFCAVLNRVASQAAERDSFVGHLLIFLLPKLGLMPYLLA…
	Malassezia pachydermatis KCTC27587
		>Mala_pach_KCTC27587_Chr1_5end		CD-search (top) and InterProScan (bottom) results
		MAQQDLKKCPICPQHVISIQRHYNAIHRACSLRKLYFKHHLFCGCGLLFPAVDGDLAAIQRHWCDQVCPFQGQKSKIRPRPIDQALDGPVPLSLRLAREKDLYERARAYSRDCDILFRQRRMVSMSPRPPLATRPTPTTTPSTLPTTAATTAATTAATTEATTATTATTATTTVSSPNVNKHAPLHSLRPSPLRSRLPRPITSSPPLQQHVPPRSTRTRVPQHALRRSARFQASAPSTTPHQRCTGVSASAPSTTPDQRCTGVSASAPSPATAPGQSAARAPTTPDDPCIVLLSDDDLVPSHAASHGPWFAPDSDGESESDDDARPAVRRLRQHVEASSEASSDGESESHDDAGPAVRRLRQHVEASSGGDCDDDYDLPGHPVHNRQRLALTYPTHVVT…
	Malassezia sympodialis ATCC42132
		>Mala_symp_ATCC42132_Chr3_3end		CD-search results
		MTWALLPRECPRQCHPAIECPICGIHSSNYAQHYNRRHGQRSRCIRQRLPQGWATEHGFLYCACGDLVRRGPNRQAAGERHWYGPRQVRLNGQVVTPDTCPKPGGMGQDREPWTLPGAGFESRSRLPRAVASPRPLLRPVCGPPSLRCPNEGRPQPGAELAQLGTQAREGSAMQGAGQIPMVQQVQLQEQVQPVEPQQEEAGQVEPQQEEEQEELQQEELQQVEPQLEPQPESQKVDLALAPQSSTQGSRRYFLRPRRRAGGNSLAGRRFEGNSPSEDSSEGSTEGSTEDSSEDNSQGPTESRSDDNAEGSFENRLQSSDLSSLTSLSSSPEPPPQQASSQQERAQQASTQQASSQQEGAQAPLTGQASRDSTPEERACFPRGIPPSLVDRVHTFGALT…
	Malassezia equina CBS12830
		>Mala_equi_CBS12830_Chr6_3end		CD-search (top) and InterProScan (bottom) results
		MTREKLPRSAPPGCLRELIQCPLCGIQTRYYPRHYNQCHGQSAPYPHHVRQRLPWGWATKHGFLYCACGDLVEPSGEASFRHHWHGPRRVYRQGCLVRVTSCPKPGMYGDDREPWTLPPGRYPVYEGSTPREIPHPGLSRLPVPVASPRPMGVARRGGGAQGVPEAQQEVPEAQQGVPEAQQEGEVPQQEAHPALQVAPVTHQEAHQAHQEATQDQGQGQQQAQLAQGQPHQEAQEAHQEGQSAHQDTTQVQGQAQEASQAQTTTLPPHAQTHHDHLRPSQGAFSGDSSLSDPPSDLSVSEGSESQAPTFDPTTDRDATPEERACFPRGVPPSLAERVRTVGALAAHRELATEHIEEVLIELQNHGLDTDEGLLALYLQVVASRTVYTALPGKWQRSMR…
	Malassezia caprae CBS10434
		>Mala_capr_CBS10434_Chr1_5end		CD-search (top) and InterProScan (bottom) results
		MTWGLLPRCRPRQPALPIQCPLCGLESRNYARHYNRSHGRRSGHTRQRLPLGWATKHGFQYCACGDLVKAGQLQSLLQHWYGSRQVRRQGCVDRESTCPKPGRRGQDQEPWTLPEGMLPCYEIASRQPRLPTPPLVIPRPDRGRASARPDWRGPEAPPGPRAEPRPRAPPRPRAPPAADVAQPGETHDPTPHIPTPHIPTAHMPTAHMPTPHMPTAHPAQHAQPMQQAQLHHSPSSLPPTTQPAPAPSSHPYLLRPRTPRRRRSADTLSSDTSDLTLSSTGPDSPLDPCSEPSSRASSPDVSSTASRDSTPEERACFPRGVPPTLAERVRTARALSTHREVAHESIEAVLVELHEHGLDTHEGLLALYLQAVATRGTYKALPGKWQRSMRKALDGLCAY…
	Cryptococcus deneoformans XL280
		>Cryp_dene_XL280_cnl1		CD-search (top) and InterProScan (bottom) results
		MRIEPSPPNKIPCPICGDLFNSKRITRHLNQSHQGPVRYPQAFAHAESILVCSCGKGFRQSVHFNKHLAESSCPGEPPLYRAQDPPPLPNNPLPRSEDLDSSSDTSIPSSPPTHAGDGAGNGGSPVPAPSSTLTNSPQLTLTREQDQQQPPSVFTPADVESPQPITAPSSPLPGVAAAHVPPDASPSASTRVAHVIASSPPPPPSPGLPPVEAQAQAQAQAPAPAALGSPEGRSGTESGAPSAPSPDLHRAPTPAPRDTFTAPGDAPSTGRVLPPLFLQDSEQHTRTPCPATPRPRAPRPTPTQPPSGPRPGARLASDVDQAEAACRLAGFLTPDDLWLLYRLGVEGGYPEKPLFPSQARKFCAVLNRVASQAAERDSFVGHLLIFLLPKLGLMPYLLA…

### Sheet: E
E. Mating type (MAT) loci chromosomal locations in Malassezia. The coordinates of the P/R locus correspond to the region encompassing the pheromone and receptor genes. The coordinates of the HD locus correspond to the region encompassing the bW/HD2 and bE/HD1 genes.
Species		# Chr	Chr. Length (bp)	P/R locus (bp)		HD locus (bp)		P/R-HD distance (kb)	(a)
				start	end	start	end
	Malassezia cuniculi CBS11721	Chr1	1883502			761461	763876		T
		Chr3	1493642	854759	856794
	Malassezia slooffiae CBS7956	Chr2	1262331	224063	225904	1094989	1097886	871.454	PB
	Malassezia sp. CBS17886	Chr1	1909428	1160079	1162041	976864	979980	182.638	PB
	Malassezia pachydermatis KCTC27587	Chr2	1707440	669076	670848				T
		Chr4	1410122			776414	779192
	Malassezia nana CBS9557	Chr1	1506844	641710	643529	784444	787485	143.345	PB
	Malassezia equina CBS12830	Chr1	1510240	640919	642664	784471	787682	144.285	PB
	Malassezia sympodialis ATCC42132	Chr1	1508930	866420	868166	721252	724665	144.334	PB
	Malassezia dermatis JCM11348	Chr1	1477453	631629	633459	773650	776909	142.736	PB
	Malassezia caprae CBS10434	Chr1	1500481	864130	865793	718409	721428	145.043	PB
	Malassezia globosa CBS7966	Chr3	1050824	317025	318794	146185	149640	169.997	PB
	Malassezia restricta KCTC27527	Chr4	846651			431215	434186		T
		Chr5	836807	606874	608746
	Malassezia arunalokei CBS13387	Chr4	843243			430681	433659		T
		Chr5	840913	612278	614165
	Malassezia vespertilionis CBS15041	Chr1	1463079			659552	662312		T
		Chr6	761174	622909	624802
	Malassezia japonica CBS15041	Chr1	2114519			635112	637621		T
		Chr3	1024655	512157	514055
	Malassezia obtusa CBS7876	Chr1	2747136	1754293	1756172				T
		Chr2	1643954			406986	409445
	Malassezia psittaci CBS14136	Chr1	3117606	1294170	1296005	1881211	1883745	587.39	PB
	Malassezia yamatoensis CBS9725	Chr1	3109868	1294085	1295899	1881680	1884217	587.957	PB
	Malassezia brasiliensis CBS14135	Chr1	3054664	1821487	1824886	1234962	1237457	586.977	PB
	Malassezia furfur CBS9595 (P1)	Chr1	3078298	1836290	1838155	1245694	1248189	590.281	PB
	Malassezia furfur CBS14141 (P2)	Chr1	3093923	1844415	1846299	1252520	1255015	591.59	PB
(a) Mating-type loci chromosomal configuration: Pseudobipolar (PB; on the same chromsome) or Tetrapolar (T; on different chromosomes)

### Sheet: F
F. References
Cho YJ, et al. (2019). Resequencing the Genome of Malassezia restricta Strain KCTC 27527. Microbiol Resour Announc 8.
Lorch JM, et al. (2018). Malassezia vespertilionis sp. nov.: a new cold-tolerant species of yeast isolated from bats. Persoonia 41: 56-70.
Kim M, et al. (2018). Genomic Tandem Quadruplication is Associated with Ketoconazole Resistance in Malassezia pachydermatis. J Microbiol Biotechnol 28: 1937-1945.
Sankaranarayanan SR, et al. (2020). Loss of centromere function drives karyotype evolution in closely related Malassezia species. Elife 9.
Theelen B, et al. (2022). Multiple hybridization events punctuate the evolutionary trajectory of Malassezia furfur. mBio 13: e0385321.
Wu G, et al. (2015). Genus-wide comparative genomics of Malassezia delineates its phylogeny, physiology, and niche adaptation on human skin. PLoS Genetics 11: e1005614.
Zhu Y, et al. (2017). Proteogenomics produces comprehensive and highly accurate protein-coding gene annotation in a complete genome assembly of Malassezia sympodialis. Nucleic Acids Research 45: 2629-2643.
